# Age-dependent changes in the putamen transcriptome and proteome of a transgenic minipig model of Huntington’s disease

**DOI:** 10.64898/2026.11.13.766462

**Authors:** Eva Kamenná, Kateryna Nemesh, Jakub Červenka, David Sekáč, Christian Landles, Anastasiia Kolesnikova, Ivona Valeková, Štefan Juhás, Jana Juhásová, Georgina Osborne, Helena Kupcová Skalníková, Petr Vodička, Jan Motlík, Jiří Klempíř, Zdeňka Ellederová, Jiří Klíma

## Abstract

Huntington’s disease is an inherited neurodegenerative disorder with no disease-modifying treatment available. Preclinical trials of gene therapies rely on large animal models and the transgenic Huntington’s disease (TgHD) minipig is one of them. Minipigs live more than a decade, so the effect of a single dose of gene therapy can be followed for years. The TgHD transgene carries a mixed CAG/CAA repeat that is not expected to expand somatically. However, its putamen, part of the striatum that degenerates first in patients, had not been examined by genome-wide methods, nor beyond 4 years of age. We compared the putamen of transgenic and wild-type minipigs at 4 and 8 years by RNA sequencing and label-free mass spectrometry proteomics, and measured mutant huntingtin by immunoassay. Seven genes were differentially expressed at 4 years and 3,324 at 8 years, and the pathway changes of the transcriptome and the proteome were concordant at that age. The D2 medium spiny neuron marker gene set was reduced at 8 years in both the transcriptome and the proteome. Mitochondrial and oxidative phosphorylation pathways were positively enriched at 4 years and negatively enriched at 8 years. Immune and complement pathways were positively enriched at 8 years, and the number of altered splicing events increased almost fivefold between 4 and 8 years. We detected no age-dependent accumulation of soluble mutant huntingtin. Since the repeat does not expand, these changes developed without somatic expansion, a major driver of progression in human Huntington’s disease. We propose that the reduced neuronal markers reflect a loss of neuronal identity rather than neuronal death. The TgHD minipig would then recapitulate the slow early phase of the disease, when treatment is arguably most likely to help.
