## SupplementaryTable 17 for "Age-dependent changes in the putamen transcriptome and proteome of a transgenic minipig model of Huntington’s disease"

### Sheet: Primer_Sequences
Gene_symbol	Measured_8y_cohort	Measured_7y_cohort	Forward_primer_5_3	Reverse_primer_5_3
ACTB	yes	yes	GAGAAGCTCTGCTACGTCG	CCAGACAGCACCGTGTTGG
ADCY5	yes	no	TCTGGGGCAATACGGTGAAC	AGTGGAAAATCTCAGGGCGG
ADORA2A	yes	no	GGAGTGTGAGGGAATGTGGT	AAACATCGGCTTCCTCGGAC
ARG1	yes	no	GGTGGAAGAAGGCCCTACAG	AGGGACATCAGCAAAGCACA
B2M	no	yes	AAACGGAAAGCCAAATTACCTGA	ATCTCTGTGATGCCGGTTAGTG
BDNF	no	yes	CTTCGGTTGCATGAAGGCTG	ACGATGACGACGATGTCAGG
BOK	yes	no	ACTCGCCGGTTTGAATGGAA	CGGTCAAAGGCGTCCATGAT
CAMKV	yes	no	CACCTGCCATGGAAGAAAGC	GCATCATGCCAGTGATTCTATGT
PPP1R1B	yes	yes	GAAGAGACCCAACCCCTGTG	GTTCTCACCCAGGTTGCTGA
DLG4	no	yes	AAGCCCCGGGATATGTGAAC	ATGCTGTCGTTGACCCTGAG
DRD1	yes	yes	GTTTTCCAGCCATCACGAGC	GGTCGGGTGCTGTCCATTTT
DRD2	yes	yes	CGAGCATCCTGAACCTGTGT	GATGGCGATCATGACGGTGA
ENO2	no	yes	GGGATGGTGACAAACAGCGA	ACACACCCAGGATGGCATTG
HOMER1	yes	yes	GGCCAAGCTACTAGAACGCA	ATCTTGATGCAGGGCCCAAA
NEFL	no	yes	CCCATCACCAACCAACCAGT	CATAAGCGTGGACCATGCAC
RBFOX3	yes	yes	CCAGCCCCTAACAGCATTCA	GGACTTAAGAGTCGCGGAGG
NRGN	yes	yes	GTTCCAGCCAAGGACCACTG	CCGGAAACTCGCCTGGATTT
PDK4	no	yes	TCAGACAGAGGAGGTGGTGT	GACGAGAAATTGGCAAGCCG
PDP1	no	yes	ATGAGCATCTCTGCCTTGCTT	GAGCCGACAACATCCACAAC
RASD2	yes	yes	GACATCCTGGACACGTCTGG	CGCCTCCTTGGTCTTGTTCT
RELN	yes	yes	GCCTCCAGTATGCGCTATGT	TTCTTCTTGGACGAGGTGCC
REST	no	yes	TCCGGCAACAAAGAAAAGGAG	ATTGCTCTGCTCGGCCTTC
S100A4	yes	yes	TACTCAGGCAAGGAGGGTGA	TGGAAAGCAGCTTCATCCGT
SIRT2	no	yes	CCTGTTTCCGGTGCCGTC	ATCGGAATCGGAGTCCTGAGC
SLC7A11	yes	yes	CCTGTCACTGTTTGGAGCCTT	CAGTTCTACCCAGACTCGCA
SNAP25	no	yes	TCGATACACAGAACCGCCAG	ACAGGTGGGCACACTTAACC
SYN1	no	yes	CCCAGCTCAACAAATCCCAGT	GCGGATGGTCTCAGCTTTCA
SYT4	no	yes	GCGCTGTTGTTTTCAGCACT	CCGGCTGTTAGTGATCGGAG
NDUFA9			GTTGTGAATGGTGCTAACTGCT	ACCAGAGACAATAAAGCAGAGGAG
MT-RNR1			TCGCAACTGCCTAAAACTCA	GAATTGGCAAGGGTTGGTAA
