## Supplementary Table 14 for "Age-dependent changes in the putamen transcriptome and proteome of a transgenic minipig model of Huntington’s disease"

### Sheet: Key_Packages
Package	Version	Source
DESeq2	1.46.0	Bioconductor 3.20
limma	3.62.2	Bioconductor 3.20
clusterProfiler	4.14.6	Bioconductor 3.20
fgsea	1.32.4	Bioconductor 3.20
WGCNA	1.73	CRAN
ComplexHeatmap	2.22.0	Bioconductor 3.20
biomaRt	2.62.1	Bioconductor 3.20
org.Ss.eg.db	3.20.0	Bioconductor
org.Hs.eg.db	3.20.0	Bioconductor
AnnotationDbi	1.68.0	Bioconductor 3.20
ReactomePA	1.50.0	Bioconductor 3.20
msigdbr	25.1.1	CRAN
dplyr	1.1.4	CRAN
tidyr	1.3.1	CRAN
stringr	1.5.1	CRAN
ggplot2	4.0.1	CRAN
readr	2.1.5	CRAN
readxl	1.4.5	CRAN
openxlsx	4.2.8.1	CRAN
ggrepel	0.9.6	CRAN
patchwork	1.3.2	CRAN
scales	1.4.0	CRAN
viridis	0.6.5	CRAN
universalmotif	1.18.1	Bioconductor
Biostrings	2.74.1	Bioconductor 3.20
enrichplot	1.26.6	Bioconductor 3.20
DOSE	4.0.1	Bioconductor 3.20
pathview	1.46.0	Bioconductor 3.20

### Sheet: R_Environment
Component	Value
R version	R version 4.4.3 (2025-02-28 ucrt)
Platform	x86_64-w64-mingw32/x64
OS	Windows 11 x64 (build 26200)

### Sheet: All_Packages
Package	Version	Priority
Biobase	2.66.0	attached
BiocGenerics	0.52.0	attached
circlize	0.4.17	attached
ComplexHeatmap	2.22.0	attached
DESeq2	1.46.0	attached
DOSE	4.0.1	attached
dplyr	1.1.4	attached
GenomeInfoDb	1.42.3	attached
GenomicRanges	1.58.0	attached
ggplot2	4.0.1	attached
IRanges	2.40.1	attached
MatrixGenerics	1.18.1	attached
matrixStats	1.5.0	attached
openxlsx	4.2.8.1	attached
readr	2.1.5	attached
readxl	1.4.5	attached
S4Vectors	0.44.0	attached
stringr	1.5.1	attached
SummarizedExperiment	1.36.0	attached
tidyr	1.3.1	attached
base		base
datasets		base
graphics		base
grDevices		base
grid		base
methods		base
stats		base
stats4		base
utils		base
abind	1.4-8	loaded_namespace
AnnotationDbi	1.68.0	loaded_namespace
BiocParallel	1.40.2	loaded_namespace
Biostrings	2.74.1	loaded_namespace
bit	4.6.0	loaded_namespace
bit64	4.6.0-1	loaded_namespace
blob	1.2.4	loaded_namespace
cachem	1.1.0	loaded_namespace
cellranger	1.1.0	loaded_namespace
cli	3.6.4	loaded_namespace
clue	0.3-66	loaded_namespace
cluster	2.1.8.1	loaded_namespace
codetools	0.2-20	loaded_namespace
colorspace	2.1-2	loaded_namespace
compiler	4.4.3	loaded_namespace
cowplot	1.2.0	loaded_namespace
crayon	1.5.3	loaded_namespace
data.table	1.17.8	loaded_namespace
DBI	1.2.3	loaded_namespace
DelayedArray	0.32.0	loaded_namespace
digest	0.6.37	loaded_namespace
doParallel	1.0.17	loaded_namespace
evaluate	1.0.5	loaded_namespace
farver	2.1.2	loaded_namespace
fastmap	1.2.0	loaded_namespace
fastmatch	1.1-6	loaded_namespace
fgsea	1.32.4	loaded_namespace
foreach	1.5.2	loaded_namespace
fs	1.6.6	loaded_namespace
generics	0.1.4	loaded_namespace
GenomeInfoDbData	1.2.13	loaded_namespace
GetoptLong	1.1.0	loaded_namespace
GlobalOptions	0.1.3	loaded_namespace
glue	1.8.0	loaded_namespace
GO.db	3.20.0	loaded_namespace
GOSemSim	2.32.0	loaded_namespace
gridExtra	2.3	loaded_namespace
gtable	0.3.6	loaded_namespace
hms	1.1.4	loaded_namespace
htmltools	0.5.8.1	loaded_namespace
httr	1.4.7	loaded_namespace
iterators	1.0.14	loaded_namespace
jsonlite	2.0.0	loaded_namespace
KEGGREST	1.46.0	loaded_namespace
knitr	1.50	loaded_namespace
labeling	0.4.3	loaded_namespace
lattice	0.22-7	loaded_namespace
lifecycle	1.0.4	loaded_namespace
locfit	1.5-9.12	loaded_namespace
magrittr	2.0.3	loaded_namespace
Matrix	1.7-4	loaded_namespace
memoise	2.0.1	loaded_namespace
parallel	4.4.3	loaded_namespace
pillar	1.11.1	loaded_namespace
pkgconfig	2.0.3	loaded_namespace
plyr	1.8.9	loaded_namespace
png	0.1-8	loaded_namespace
purrr	1.0.4	loaded_namespace
qvalue	2.38.0	loaded_namespace
R.methodsS3	1.8.2	loaded_namespace
R.oo	1.27.1	loaded_namespace
R.utils	2.13.0	loaded_namespace
R6	2.6.1	loaded_namespace
ragg	1.5.0	loaded_namespace
rappdirs	0.3.3	loaded_namespace
RColorBrewer	1.1-3	loaded_namespace
Rcpp	1.0.14	loaded_namespace
reshape2	1.4.5	loaded_namespace
rjson	0.2.23	loaded_namespace
rlang	1.1.6	loaded_namespace
rmarkdown	2.30	loaded_namespace
rsconnect	1.6.2	loaded_namespace
RSQLite	2.4.4	loaded_namespace
rstudioapi	0.17.1	loaded_namespace
S4Arrays	1.6.0	loaded_namespace
S7	0.2.1	loaded_namespace
scales	1.4.0	loaded_namespace
shape	1.4.6.1	loaded_namespace
SparseArray	1.6.2	loaded_namespace
splines	4.4.3	loaded_namespace
stringi	1.8.7	loaded_namespace
systemfonts	1.3.1	loaded_namespace
textshaping	1.0.4	loaded_namespace
tibble	3.3.0	loaded_namespace
tidyselect	1.2.1	loaded_namespace
tools	4.4.3	loaded_namespace
tzdb	0.5.0	loaded_namespace
UCSC.utils	1.2.0	loaded_namespace
vctrs	0.6.5	loaded_namespace
vroom	1.6.5	loaded_namespace
withr	3.0.2	loaded_namespace
xfun	0.52	loaded_namespace
XVector	0.46.0	loaded_namespace
yaml	2.3.10	loaded_namespace
yulab.utils	0.2.2	loaded_namespace
zip	2.3.3	loaded_namespace
zlibbioc	1.52.0	loaded_namespace
