## Supplementary Table 15 for "Age-dependent changes in the putamen transcriptome and proteome of a transgenic minipig model of Huntington’s disease"

### Sheet: Overlap_vs_OXPHOS
Pathway	Leading_edge_genes	Shared_with_ref	Percent_of_own_LE	Combined_coef
Oxidative phosphorylation	87	87	100	1
Diabetic cardiomyopathy	113	61	54	0.57
Prion disease	142	59	41.5	0.513
Parkinson disease	147	59	40.1	0.508
Huntington disease	168	58	34.5	0.481
Alzheimer disease	168	57	33.9	0.472
Pathways of neurodegeneration - multiple diseases	263	61	23.2	0.456
Cardiac muscle contraction	63	19	30.2	0.223
Citrate cycle (TCA cycle)	22	2	9.1	0.055
Hypertrophic cardiomyopathy	46	0	0	0
Dilated cardiomyopathy	47	0	0	0
Viral myocarditis	32	0	0	0

### Sheet: Pairwise_combined_coef
Pathway	Oxidative phosphorylation	Huntington disease	Parkinson disease	Prion disease	Alzheimer disease	Pathways of neurodegeneration - multiple diseases	Diabetic cardiomyopathy	Cardiac muscle contraction	Hypertrophic cardiomyopathy	Dilated cardiomyopathy	Viral myocarditis	Citrate cycle (TCA cycle)
Oxidative phosphorylation	1	0.481	0.508	0.513	0.472	0.456	0.57	0.223	0	0	0	0.055
Huntington disease	0.481	1	0.6	0.64	0.558	0.657	0.438	0.175	0	0	0	0.051
Parkinson disease	0.508	0.6	1	0.695	0.65	0.65	0.446	0.179	0	0.026	0	0.051
Prion disease	0.513	0.64	0.695	1	0.685	0.651	0.483	0.224	0.068	0.08	0	0.052
Alzheimer disease	0.472	0.558	0.65	0.685	1	0.736	0.476	0.227	0.093	0.091	0	0.051
Pathways of neurodegeneration - multiple diseases	0.456	0.657	0.65	0.651	0.736	1	0.483	0.23	0.1	0.098	0	0.049
Diabetic cardiomyopathy	0.57	0.438	0.446	0.483	0.476	0.483	1	0.246	0.071	0.055	0	0.106
Cardiac muscle contraction	0.223	0.175	0.179	0.224	0.227	0.23	0.246	1	0.458	0.45	0.021	0
Hypertrophic cardiomyopathy	0	0	0	0.068	0.093	0.1	0.071	0.458	1	0.868	0.09	0
Dilated cardiomyopathy	0	0	0.026	0.08	0.091	0.098	0.055	0.45	0.868	1	0.067	0
Viral myocarditis	0	0	0	0	0	0	0	0.021	0.09	0.067	1	0
Citrate cycle (TCA cycle)	0.055	0.051	0.051	0.052	0.051	0.049	0.106	0	0	0	0	1

### Sheet: Leading_edge_genes
Pathway	N_genes	Leading_edge_genes
Oxidative phosphorylation	87	10063/10975/126328/1327/1329/1337/1339/1345/1347/1350/1351/1353/1355/1537/155066/23545/245973/27068/27089/29796/4694/4695/4698/4700/4701/4702/4704/4705/4706/4707/4708/4710/4711/4712/4713/4714/4715/4716/4717/4718/4719/4720/4722/4723/4724/4725/4726/4728/4729/479/495/498/50617/509/51079/513/51382/515/516/51606/518/521/522/523/526/528/533/534/535/537/539/54539/5464/6389/6390/6391/7381/7384/7385/7386/…
Huntington disease	168	10121/10126/10213/10376/10381/10382/10488/10540/10671/10891/10975/11047/11258/1173/1175/1211/1212/1213/126328/1327/1329/1339/1345/1347/1351/146754/1537/160/161/163/1639/1742/1767/1768/196385/23236/2475/25981/26100/27019/27089/2776/2891/2892/2893/2904/291/2915/292/29796/29982/3064/3066/3708/3766/3798/3799/4217/4294/4694/4695/4698/4700/4702/4704/4705/4706/4707/4708/4710/4711/4712/4713/4714/4715/471…
Parkinson disease	147	10131/10213/10376/10381/10382/10975/11047/111/11315/118424/120892/126328/1327/1329/1339/1345/1347/135/1351/1537/1812/1813/1965/201266/221074/23516/27089/2774/2861/291/292/29796/3309/3708/3798/3799/4129/4217/468/4694/4695/4698/4700/4702/4704/4705/4706/4707/4708/4710/4711/4712/4713/4714/4715/4716/4717/4718/4719/4720/4722/4723/4724/4725/4726/4728/4729/498/5071/509/51079/513/51465/515/516/518/51807/5…
Prion disease	142	10213/10376/10381/10382/10488/10963/10975/11047/116444/126328/1327/1329/1339/1345/1347/1351/1432/1460/1537/1958/1965/27089/2904/291/292/2932/29796/3309/3310/3312/3708/3798/3799/3915/468/4685/4694/4695/4698/4700/4702/4704/4705/4706/4707/4708/4710/4711/4712/4713/4714/4715/4716/4717/4718/4719/4720/4722/4723/4724/4725/4726/4728/4729/498/509/51079/513/515/516/518/51807/522/5291/5296/539/54539/5530/553…
Alzheimer disease	168	10000/10213/10297/10376/10381/10382/10975/11047/1131/1133/126328/1327/1329/1339/1345/1347/1351/1537/1965/201266/221074/22943/23236/23516/2475/2597/26100/27035/27089/2776/2904/291/2915/292/2932/29796/29982/3265/351/3708/3799/3845/4023/4041/4217/4311/468/4694/4695/4698/4700/4702/4704/4705/4706/4707/4708/4710/4711/4712/4713/4714/4715/4716/4717/4718/4719/4720/4722/4723/4724/4725/4728/4729/4842/487/48…
Pathways of neurodegeneration - multiple diseases	263	10126/10131/10133/10213/10297/10376/10381/10382/10452/10671/10975/11047/11258/11273/1131/11315/1133/116442/118424/120892/126328/1327/1329/1339/1345/1347/1350/1351/140775/1432/1454/1460/146754/1537/1639/1742/1767/1768/1855/1857/196385/1965/203068/203228/22863/22943/23130/23236/2475/25978/25981/26100/27019/27035/27089/27429/2776/2861/2876/2891/2892/2893/2903/2904/291/2911/2915/292/293/2932/29796/29…
Diabetic cardiomyopathy	113	10000/10105/126328/1277/1278/1327/1329/1337/1339/1345/1347/1350/1351/1376/1432/1509/1535/1537/1636/207/23236/2475/25874/2597/27089/291/292/293/29796/2997/3643/3667/4087/4694/4695/4698/4700/4701/4702/4704/4705/4706/4707/4708/4710/4711/4712/4713/4714/4715/4716/4717/4718/4719/4720/4722/4723/4724/4725/4726/4728/4729/4846/487/488/489/498/509/51079/513/515/516/5160/5162/5165/5166/518/522/5291/5293/5296…
Cardiac muscle contraction	63	10345/10368/10369/10479/10975/1327/1329/1337/1339/1345/1347/1350/1351/1537/27089/27092/29796/3270/444/4625/4633/4634/4635/476/477/478/481/482/487/488/489/55799/59283/59284/59285/6262/6543/6546/6548/70/7137/7139/7168/7169/7171/7381/7384/7385/7386/775/776/779/781/782/783/784/785/845/84679/84701/9167/93589/9377
Hypertrophic cardiomyopathy	46	10368/10369/137868/1605/1636/1674/1756/1837/22801/27092/284217/3673/3675/3908/4633/4634/4842/487/488/489/51422/5563/55799/59283/59285/6262/6543/6546/6640/7042/7124/7139/7168/7169/7171/775/776/779/781/782/783/784/785/8515/8516/93589
Dilated cardiomyopathy	47	10368/10369/107/109/111/115/137868/1674/1756/1837/22801/27092/284217/3673/3675/3908/4633/4634/4842/487/488/489/5566/55799/59283/59285/6262/6543/6546/6640/7042/7124/7139/7168/7169/7171/775/776/779/781/782/783/784/785/8515/8516/93589
Viral myocarditis	32	1525/1605/1756/25/284217/3108/3109/3111/3120/3122/3383/3683/3689/4624/4625/5551/5879/5880/595/637/6443/6444/6640/6641/8082/836/841/857/8910/942/958/959
Citrate cycle (TCA cycle)	22	1431/1737/1738/1743/3417/3418/3419/3420/4190/4191/47/4967/50/5105/5160/5162/55753/6389/6390/8801/8802/8803

### Sheet: Legend
Field	Meaning
Leading edge	Union of the GSEA core_enrichment genes across the four core data sets
Data sets	rnaseq_4yo, prot_agenorm_4yo, rnaseq_8yo, prot_agenorm_old
Shared_with_ref	Number of leading-edge genes also in the leading edge of Oxidative phosphorylation
Percent_of_own_LE	Shared genes as a percentage of that pathway's own leading edge
Combined_coef	Mean of the Jaccard and overlap coefficients (Merico et al. 2010), the same statistic used for redundancy reduction in the figure panels
Gene identifiers	Entrez gene IDs, because KEGG GSEA was run on ENTREZID
Source	gsea_annotated_master_260211_multiomics_GSEA_dataviz.rds
