## Supplementary Table 13 for "Age-dependent changes in the putamen transcriptome and proteome of a transgenic minipig model of Huntington’s disease"

### Sheet: Legend
Field	Description
DEG_Direction	Direction of DEGs used as input (UP_DEGs or DOWN_DEGs)
Rank	Integrated mean rank across all 6 ChEA3 libraries (1 = best)
TF	Transcription factor gene symbol
Score	Integrated mean rank score (lower = stronger enrichment)
Library	Individual library ranks (library name, rank within that library)
N_Overlapping_Genes	Number of overlapping genes between TF targets and input DEG list
Overlapping_Genes	Comma-separated list of overlapping gene symbols
Source	ChEA3 (https://maayanlab.cloud/chea3/), Keenan et al. 2019 Nucleic Acids Res
Comparison	8yo TG vs WT (DESeq2, FDR < 0.05)
Method	Integrated mean rank across: ARCHS4 Coexpression, GTEx Coexpression, ENCODE ChIP-seq, ReMap ChIP-seq, Literature ChIP-seq, Enrichr Queries

### Sheet: DOWN_DEGs
DEG_Direction	Rank	TF	Score	Library	N_Overlapping_Genes	Overlapping_Genes
DOWN_DEGs	1	MYT1L	3.333	ARCHS4 Coexpression,2;Enrichr Queries,2;GTEx Coexpression,6	271	CYFIP2,NCKAP1,FRMPD4,NEXMIF,STMN3,ENO2,RNF112,PPP4R4,BSN,SCN1A,CHGB,CALN1,EPHA5,EPHA4,UNC13C,SRRM3,RBFOX1,ATP6V1G2,UNC13A,TSPYL1,RBFOX2,SLC6A17,RBFOX3,PRKCB,CACNA2D1,PRKCE,CACNA2D3,MAPK8IP2,CPT1C,GABRG2,STX1B,ADGRB3,KCNQ2,KCNQ3,TAGLN3,TSPYL4,NGEF,ASTN1,BEX4,GPM6A,SPTBN4,NYAP1,BEX1,STXBP1,AGAP2,CEND1,NEDD4L,ACTR3B,KALRN,MTMR7,PPP3R1,SYNGR1,PGBD5,INPP5F,MAP2,TSPAN7,GSE1,SCN3B,SCN3A,PRRT3,CADM3,PTPR…
DOWN_DEGs	2	SCRT1	7.5	ARCHS4 Coexpression,11;Enrichr Queries,4	197	MYT1L,STMN3,ENO2,BSN,CHGB,SRRM3,RBFOX1,SRRM4,UNC13A,ATP6V1G2,RBFOX3,SLC6A17,MAPK8IP2,FNDC5,STX1B,GPR162,ASPHD1,KCNQ2,TAGLN3,CTXN1,NGEF,SPTBN4,NUMBL,NYAP1,STXBP1,AGAP2,CEND1,SYNGR1,GSE1,KCNN1,MAP6,PIP5K1C,SPTBN2,EGR1,CADM3,EGR3,PTPRN2,PRRT2,EGR4,BCL11B,IQSEC2,LRRN2,NR1D1,L1CAM,DCLK1,FOSL2,WNK2,CALM3,PRR36,SCN2B,PCSK2,RET,ROBO3,KCNC3,DIRAS2,SMPD3,JPH4,PANX2,JPH3,CAMKV,CRTAC1,NEFL,IDS,PHF24,DLGAP3,P…
DOWN_DEGs	3	CSRNP3	8	ARCHS4 Coexpression,6;GTEx Coexpression,10	225	MYT1L,FRMPD4,NEXMIF,STMN3,ENO2,FNBP1L,HS6ST3,PPP4R4,BTRC,BSN,EPHA5,EPHA4,RBFOX1,TSPYL1,CXADR,RBFOX2,UNC13A,CACNA2D1,CPT1C,GABRG2,ADGRB3,KCNQ3,TAGLN3,TSPYL4,KCTD16,ASTN1,PFN2,BEX4,BEX3,GPM6A,NYAP1,BEX1,FOXG1,STXBP1,ACTR3B,KALRN,PCDH17,PPP3R1,INPP5F,MAP2,TSPAN7,MAP6,SCN3B,SCN3A,PRRT3,FZD3,NDFIP1,PTPRN2,CADM2,ST8SIA3,MYO5A,DCLK2,PBX1,DCLK1,MLLT11,PKIA,CALM3,SERPINI1,SCN2A,CALM1,ARF3,GABRB3,ROBO2,NRS…
DOWN_DEGs	4	DACH2	13.33	ARCHS4 Coexpression,25;Enrichr Queries,8;GTEx Coexpression,7	259	MYT1L,FRMPD4,NEXMIF,STMN3,ICAM5,ENO2,FNBP1L,HS6ST3,SYNPR,VSIG2,PPP4R4,AP1S1,EPHA5,RBFOX1,ACOT7,TSPYL1,CXADR,RBFOX2,UNC13A,ENTPD3,CACNA2D1,CACNA2D3,DLEC1,CPT1C,GABRG2,ADGRB3,KCNQ3,KCNQ5,TAGLN3,TSPYL4,KCTD16,ASTN1,PFN2,BEX4,GPM6A,NYAP1,BEX1,FOXG1,STXBP1,TSHZ2,THY1,ACTR3B,ARPP19,PPP3R1,INPP5F,MAP2,TSPAN7,MAP6,SCN3B,SCN3A,EGR1,FZD3,NDFIP1,PTPRN2,CADM2,ST8SIA3,DCLK1,MLLT11,PPP1R1A,PKIA,CALM3,SERPINI1,…
DOWN_DEGs	5	ZMAT4	14	ARCHS4 Coexpression,34;Enrichr Queries,3;GTEx Coexpression,5	283	MYT1L,FRMPD4,STMN3,ICAM5,ENO2,VSIG2,PPP4R4,TUNAR,AP1S1,SAMD12,SCN1A,CHGB,EPHA5,EPHA4,RBFOX1,EPHA7,TSPYL1,UNC13A,CXADR,PRKCB,CACNA2D1,SLC6A15,CACNA2D3,DLEC1,GABRG2,KIAA1217,SFRP1,ADGRB3,KCNQ3,KCNQ5,TAGLN3,KCTD17,NGEF,KCTD16,ASTN1,PFN2,BEX4,BEX3,NYAP1,BEX1,FOXG1,CEND1,THY1,ACTR3B,ARPP19,KALRN,PPP3R1,MAP2,TSPAN7,MAP6,SCN3B,PPARGC1A,SCN3A,EGR1,NTNG2,PRRT3,FZD3,NDFIP1,PTPRN2,ARPP21,BCL11B,CADM2,ST8SIA…
DOWN_DEGs	6	ZNF365	16	ARCHS4 Coexpression,1;Enrichr Queries,24;GTEx Coexpression,23	272	MYT1L,FRMPD4,STMN3,ENO2,RNF112,VSIG2,SAMD12,BSN,SCN1A,CALN1,EPHA4,UNC13C,RBFOX1,UNC13A,SLC6A17,RBFOX3,PRKCB,ACTN1,CACNA2D3,DLEC1,MAPK8IP2,GABRG2,INPP4B,STX1B,KCNQ2,KCNQ3,KCNQ5,TAGLN3,NGEF,STX1A,KCTD16,ASTN1,PFN2,BEX4,SPTBN4,NYAP1,FOXG1,STXBP1,LYPD1,AGAP2,CEND1,NEDD4L,KALRN,PPP3R1,SYNGR1,PGBD5,FLRT2,MAP2,TSPAN7,SPTBN2,EGR1,CADM3,EGR3,PTPRN2,PRRT2,IQSEC2,CADM2,PLK2,ST8SIA3,PDE2A,MYO5A,HSPA12A,DCLK1…
DOWN_DEGs	7	CAMTA1	22	ARCHS4 Coexpression,14;Enrichr Queries,33;GTEx Coexpression,19	254	CPNE5,MYT1L,FRMPD4,STMN3,ENO2,KIF21B,BSN,CCDC92,EPHA4,RBFOX1,ATP6V1G2,TSPYL1,UNC13A,RBFOX3,SLC6A17,PRKCB,ACTN1,PRKCE,CACNA2D3,DLEC1,MAPK8IP2,CPT1C,GABRG2,KIAA1217,STX1B,GPR162,ADGRB3,KCNQ2,TAGLN3,TSPYL4,ASTN1,BEX4,GPM6A,SPTBN4,BEX3,NYAP1,TTYH3,BEX1,STXBP1,CEND1,NEDD4L,KALRN,MTMR7,SYNGR1,INPP5F,PRKAR2B,MAP2,TSPAN7,GSE1,SCN3B,SCN3A,EGR1,CADM3,PTPRN2,PRRT2,BCL11B,CADM2,ST8SIA3,MYO5A,PBX1,DCLK1,MLLT1…
DOWN_DEGs	8	DPF1	22.33	ARCHS4 Coexpression,27;Enrichr Queries,22;GTEx Coexpression,18	239	CPNE5,MYT1L,FRMPD4,STMN3,ICAM5,ENO2,VSIG2,PPP4R4,KIF21B,BSN,EPHB2,SRRM3,RBFOX1,ACOT7,UNC13A,ATP6V1G2,SLC6A17,RBFOX3,DLEC1,MAPK8IP2,CPT1C,GABRG2,STX1B,ADGRB3,ASPHD1,KCNQ2,KCNQ3,KCNQ5,TAGLN3,CTXN1,KCTD16,ASTN1,GPM6A,NYAP1,BEX1,FOXG1,STXBP1,AGAP2,CDCA7,CEND1,NEDD4L,THY1,ACTR3B,KALRN,PPP3R1,SYNGR1,PGBD5,MAP2,TSPAN7,KCNN1,MAP6,SCN3B,EGR1,PRRT3,PTPRN2,EGR3,PRRT2,IQSEC2,HOMER1,BCL11B,CADM2,PDE2A,MYO5A,D…
DOWN_DEGs	9	ZNF804A	23.33	ARCHS4 Coexpression,31;Enrichr Queries,31;GTEx Coexpression,8	263	CYFIP2,MYT1L,FRMPD4,NEXMIF,STMN3,FNBP1L,VSIG2,KIF21B,BSN,EPHA5,EPHA4,SRRM3,EPHA7,RBFOX1,ATP6V1G2,ACOT7,RBFOX2,SLC6A15,CACNA2D1,CACNA2D3,DLEC1,MAPK8IP2,CPT1C,GABRG2,INPP4A,STX1B,GPR162,ADGRB3,KCNQ2,KCNQ5,TAGLN3,TSPYL4,ASTN1,KCTD16,GPM6A,NYAP1,BEX1,STXBP1,FOXG1,AGAP2,CEND1,NEDD4L,THY1,KALRN,PCDH17,MTMR7,PPP3R1,INPP5F,FLRT2,MAP2,PRKAR2B,MAP6,SCN3B,SCN3A,EGR1,NTNG2,CADM3,PRRT3,EGR3,LRRN3,CADM2,PLK2,S…
DOWN_DEGs	10	NEUROD6	27	ARCHS4 Coexpression,47;Enrichr Queries,1;GTEx Coexpression,33	260	FRMPD4,MYT1L,NEXMIF,STMN3,ICAM5,ENO2,FNBP1L,CRHBP,SYNPR,PPP4R4,FAM110B,KIF21B,BSN,ATXN7L3,CHGB,EPHA5,EPHA4,RBFOX1,SRRM4,EPHA7,CXADR,RBFOX2,ST6GAL2,SLC6A17,PRKCB,PRKCE,CACNA2D1,SLC6A15,CACNA2D3,MAPK8IP2,GABRG2,ADGRB3,KCNQ3,TAGLN3,STX1A,KCTD16,PFN2,BEX4,GPM6A,NYAP1,TSHZ3,FOXG1,STXBP1,CEND1,NEDD4L,SLCO5A1,KALRN,PPP3R1,PGBD5,MAP2,KCNN1,SCN3B,SCN3A,EGR1,EGR3,ARPP21,BCL11B,GPR12,ST8SIA3,MYO5A,DCLK1,MLL…
DOWN_DEGs	11	EGR4	27.33	ARCHS4 Coexpression,28;Enrichr Queries,25;GTEx Coexpression,29	264	MYT1L,ICAM5,ENO2,HS6ST3,ZFYVE28,RNF112,VSIG2,TUNAR,BSN,SYNPO,JUNB,CALN1,CHGB,SRRM3,SRRM4,ATP6V1G2,UNC13A,TSPYL1,RBFOX3,ENTPD3,SLC6A17,PRKCB,CACNA2D3,DLEC1,MAPK8IP2,CPT1C,STX1B,GPR162,KCNQ2,TSPYL4,NGEF,STX1A,BEX4,SPTBN4,NYAP1,BEX1,STXBP1,FOXG1,ARX,AGAP2,CEND1,PCDH17,MTMR7,EGR1,CADM3,PRRT3,WNT10A,PRRT2,EGR3,PTPRN2,IQSEC2,HOMER1,BCL11B,PLK2,ST8SIA3,NR1D1,DCLK1,FOSL2,GADD45G,XKR7,PPP1R1A,PPP1R1B,PCDH…
DOWN_DEGs	12	RORB	29.67	ARCHS4 Coexpression,15;Enrichr Queries,30;GTEx Coexpression,44	249	FRMPD4,MYT1L,STMN3,ENO2,VSIG2,BSN,SCN1A,EPHA5,EPHA4,UNC13C,RBFOX1,EPHA7,UNC13A,SLC6A17,PRKCB,CACNA2D1,DLEC1,MAPK8IP2,GABRG2,STX1B,SFRP1,ADGRB3,KCNQ3,KCNQ5,TAGLN3,STX1A,KCTD16,ASTN1,PFN2,GPM6A,NYAP1,TSHZ3,FOXG1,STXBP1,CEND1,KALRN,PCDH17,SYNGR1,FLRT2,MAP2,TSPAN7,MAP6,SCN3B,PPARGC1A,EGR1,CADM3,EGR3,PRRT2,CADM2,IQSEC1,PLK2,ABCA4,ST8SIA3,DCLK2,MYO5A,HSPA12A,PBX1,DCLK1,CALM3,SERPINI1,SCN2A,CALM1,CDK14,…
DOWN_DEGs	13	PURG	31	ARCHS4 Coexpression,35;GTEx Coexpression,27	196	MYT1L,STMN3,ENO2,FNBP1L,ZFYVE28,RNF112,BSN,CALN1,SRRM3,EPHA4,SRRM4,ATP6V1G2,CXADR,RBFOX2,RBFOX3,MAPK8IP2,CPT1C,STX1B,GPR162,ADGRB3,KCNQ2,TAGLN3,TSPYL4,PFN2,BEX4,GPM6A,SPTBN4,NYAP1,BEX1,STXBP1,FOXG1,AGAP2,CEND1,KALRN,FAM171A1,SYNGR1,MAP2,TSPAN7,MAP6,SCN3A,CADM3,FZD3,PRRT2,IQSEC2,HOMER1,CADM2,PBX3,MYO5A,DCLK2,DCLK1,MLLT11,PKIA,SCN2A,CALM1,PRR36,GPR19,SCN2B,GABRB3,WDR47,CSRNP3,SLC35F3,DIRAS2,GRIK2,J…
DOWN_DEGs	14	FOXG1	31	ARCHS4 Coexpression,61;Enrichr Queries,19;GTEx Coexpression,13	248	MYT1L,FRMPD4,NEXMIF,STMN3,ICAM5,FNBP1L,RNF112,PPP4R4,FAM110B,AP1S1,CDON,EPHA5,EPHA4,RBFOX1,EPHA7,RBFOX2,ST6GAL2,PRKCB,CACNA2D1,SLC6A15,CACNA2D3,DLEC1,CPT1C,SFRP1,ADGRB3,KCNQ3,KCNQ5,TAGLN3,KCTD17,CTXN1,NGEF,KCTD16,ASTN1,PFN2,GPM6A,NYAP1,INTU,ARX,CEND1,NEDD4L,SLCO5A1,THY1,ACTR3B,ARPP19,KALRN,PCDH17,PPP3R1,FLRT2,MAP2,TSPAN7,KCNN1,MAP6,EGR1,FZD3,PTPRN2,EGR3,BCL11B,CADM2,PLK2,ST8SIA3,DCLK2,FZD8,PBX1,D…
DOWN_DEGs	15	ARNT2	31.67	ARCHS4 Coexpression,7;Enrichr Queries,63;GTEx Coexpression,25	260	CYFIP2,MYT1L,FRMPD4,STMN3,ICAM5,ENO2,RNF112,PPP4R4,EPHB2,BSN,EPHA4,RBFOX1,UNC13A,RBFOX3,SLC6A17,DLEC1,MAPK8IP2,STX1B,SFRP1,ASPHD1,KCNQ2,KCNQ3,TAGLN3,CTXN1,NGEF,ASTN1,PFN2,BEX4,GPM6A,SPTBN4,NYAP1,FOXG1,STXBP1,AGAP2,CEND1,NEDD4L,THY1,ACTR3B,KALRN,FAM171A1,PPP3R1,SYNGR1,FLRT2,CHST11,MAP2,TSPAN7,SCN3B,SPTBN2,EGR1,CADM3,PTPRN2,EGR3,PRRT2,NDFIP1,IQSEC2,CADM2,PLK2,ST8SIA3,PDE2A,DCLK2,MYO5A,PBX1,DCLK1,CA…
DOWN_DEGs	16	CAMTA2	33	ARCHS4 Coexpression,22;Enrichr Queries,62;GTEx Coexpression,15	230	CYFIP2,MYT1L,STMN3,ENO2,ZFYVE28,RNF112,SYNGAP1,MPRIP,ZMIZ2,KIF21B,BSN,SYNPO,JUNB,ATXN7L3,SRRM3,SRRM4,RBFOX1,ATP6V1G2,UNC13A,RBFOX3,SLC6A17,PRKCB,ACTN1,PRKCE,DLEC1,MAPK8IP2,CPT1C,INPP4A,STX1B,GPR162,ADCY9,ADGRB3,KCNQ2,STX1A,NGEF,SPTBN4,NYAP1,TTYH3,STXBP1,AGAP2,CEND1,SYNGR1,PPP3R1,PGBD5,PIP5K1C,SPTBN2,EGR1,PRRT3,CADM3,PRRT2,IQSEC2,IQSEC1,PDE2A,MYO5A,FOSL2,MLLT11,XKR7,CALM3,SCN2A,CALM1,PRR36,C2CD2L,…
DOWN_DEGs	17	POU6F1	33.33	ARCHS4 Coexpression,8;Enrichr Queries,70;GTEx Coexpression,22	248	MYT1L,STMN3,ADARB1,ENO2,RNF112,VSIG2,ZC3H12B,KIF21B,BSN,SYNPO,JUNB,CALN1,UNC13C,SRRM3,SRRM4,RBFOX1,ATP6V1G2,UNC13A,RBFOX3,SLC6A17,DLEC1,MAPK8IP2,CPT1C,STX1B,GPR162,ADCY9,ADGRB3,KCNQ2,NGEF,GPM6A,SPTBN4,NYAP1,PDE1B,STXBP1,AGAP2,CEND1,NEDD4L,KALRN,SYNGR1,PGBD5,MAP2,GSE1,KCNN1,SCN3B,PPARGC1A,EGR1,CADM3,PRRT2,EGR3,IQSEC2,IQSEC1,CADM2,PLK2,PDE2A,MYO5A,NR1D1,L1CAM,PBX1,DCLK1,FOSL2,CALM3,SCN2A,CALM1,PRR3…
DOWN_DEGs	18	KCNIP3	33.5	ARCHS4 Coexpression,13;GTEx Coexpression,54	184	RAB3A,FRMPD4,CRTC1,CLSTN3,CTNND2,GALNT17,STMN3,KNDC1,RPH3A,RNF112,ATCAY,PALM,CCDC92,BSN,ATXN7L3,LZTS1,STK32C,PPFIA3,KCNH3,RBFOX1,UNC13A,RBFOX3,SLC6A17,LMTK3,MAPK8IP2,RUNDC3A,DGKZ,TMEM130,SHISA7,OLFM1,STX1B,ASPHD1,KCNQ2,KCNQ3,SCG3,TAGLN3,STX1A,NGEF,KCTD16,ASTN1,BEX4,BEX3,SPTBN4,NDRG4,NYAP1,ARL3,FOXG1,STXBP1,HPCA,TMEM59L,ABHD8,AGAP2,CEND1,AK5,THY1,CPLX2,FBXO41,RAP1GAP,RHOBTB2,KCNV1,PDZD4,SYNGR1,BRI…
DOWN_DEGs	19	ZNF385B	34.33	ARCHS4 Coexpression,20;Enrichr Queries,13;GTEx Coexpression,70	249	CYFIP2,ZFYVE9,FRMPD4,ENO2,RNF112,VSIG2,BSN,CALN1,SCN1A,CDON,SRRM3,EPHA4,UNC13C,RBFOX1,SRRM4,EPHA7,ATP6V1G2,TSPYL1,UNC13A,RBFOX3,SLC6A17,PRKCB,PRKCE,CACNA2D1,CACNA2D3,DLEC1,MAPK8IP2,GABRG2,FNDC5,KIAA1217,STX1B,INPP4B,AR,KCNQ5,NGEF,KCTD16,SPTBN4,GPM6A,STXBP1,NEDD4L,CEND1,KALRN,SYNGR1,PPP3R1,PGBD5,FLRT2,TSPAN7,PPARGC1A,SPTBN2,EGR1,NTNG2,CADM3,PRRT2,PTPRN2,IQSEC2,FAM78B,HOMER1,CADM2,HSPA12A,DCLK1,WNK…
DOWN_DEGs	20	PEG3	36.5	ARCHS4 Coexpression,4;GTEx Coexpression,69	222	MYT1L,FRMPD4,STMN3,HS6ST3,SYNPR,PPP4R4,ZC3H12B,BTRC,BSN,SCN1A,CALN1,RBFOX1,ACOT7,TSPYL1,UNC13A,SLC6A17,PRKCB,CPT1C,GABRG2,STX1B,ADGRB3,KCNQ2,TSPYL4,NGEF,ASTN1,KCTD16,BEX4,BEX3,SPTBN4,NYAP1,BEX1,STXBP1,ARX,HACD3,KALRN,ARPP19,MTMR7,SYNGR1,PPP3R1,INPP5F,MAP2,MAP6,SCN3A,MAP9,SPTBN2,FZD3,CADM3,NDFIP1,PTPRN2,LRRN3,ARPP21,CADM2,ST8SIA3,MYO5A,HSPA12A,DCLK1,CALM3,DZIP1,SCN2A,CALM1,CALM2,SCN2B,GABRB3,ZCCHC…

### Sheet: UP_DEGs
DEG_Direction	Rank	TF	Score	Library	N_Overlapping_Genes	Overlapping_Genes
UP_DEGs	1	TFEC	13.67	ARCHS4 Coexpression,24;Enrichr Queries,5;GTEx Coexpression,12	156	CD86,CD84,IFITM1,SPI1,CD83,CSF3R,GMFG,GPR65,GIMAP1,NCF4,F13A1,GIMAP4,IKZF1,GIMAP5,IFI35,IFI30,LIPA,GIMAP7,GIMAP8,CXCL16,DOCK10,LACTB,PLAU,RGS1,RPS6KA1,C3AR1,EPSTI1,COTL1,MAP3K8,VSIG4,IL6R,TRIM22,ACSL1,RNASE6,KMO,ARHGAP45,TYROBP,MFNG,BTK,GSAP,LAP3,WDFY4,FTL,CDC42SE1,CSF1R,C5AR1,CSF2RB,PSEN1,RASAL3,SAMSN1,C3,INPP5D,LPXN,NLRP3,NCKAP1L,PAG1,LYN,CCR1,CD163,MLKL,ADA2,PILRA,PARP14,ARHGAP25,FLI1,PTPRC,AR…
UP_DEGs	2	SP110	17.33	ARCHS4 Coexpression,12;Enrichr Queries,14;GTEx Coexpression,26	141	CD86,IFITM1,SPI1,CD83,WIPF1,GMFG,GPR65,NCF4,GIMAP1,IFIT5,GIMAP4,IKZF1,IFI35,IFI30,GIMAP8,CXCL16,DOCK10,RINL,RGS1,RPS6KA1,COTL1,C3AR1,EPSTI1,MAP3K8,OSTF1,IL6R,TRIM22,ARL11,ARID5A,ARHGAP45,ACAP1,TYROBP,MFNG,BTK,S100A4,LAP3,PTPRCAP,ALPK1,CDC42SE1,C5AR1,CSF2RB,RASAL3,SAMSN1,RASGRP3,C3,INPP5D,LPXN,NCKAP1L,LYN,CCR1,TGFB1,MLKL,PILRA,ARHGAP27,PARP14,ARHGAP25,FLI1,PTPRC,ARHGAP30,MYD88,LAT,FERMT3,CD40,ITGA…
UP_DEGs	3	IRF8	18.75	Literature ChIP-seq,5;ARCHS4 Coexpression,9;Enrichr Queries,4;GTEx Coexpression,57	181	CD86,CD84,IFITM1,CRTC2,SPI1,CD83,CSF3R,WIPF1,GMFG,GPR65,NCF4,F13A1,GIMAP4,IKZF1,IFI35,IFI30,IKZF3,CXCL16,PYCARD,DOCK10,RINL,CCND1,LAMP1,PLAU,RGS1,RPS6KA1,EPSTI1,C3AR1,COTL1,MAP3K8,TRIM22,RNASE6,ARHGAP45,RUNX1,TPST1,ACAP1,TYROBP,MFNG,BTK,CD226,S100A4,PTPRCAP,LAP3,TLN1,WDFY4,CDC42SE1,CSF1R,MTMR2,DAPP1,CSF2RB,RASAL3,SAMSN1,MTM1,C3,ARHGAP22,SYNGR2,INPP5D,LPXN,STAP1,NLRP3,NCKAP1L,CLSPN,SLC15A4,LYN,CCR…
UP_DEGs	4	SPI1	22.83	Literature ChIP-seq,1;ARCHS4 Coexpression,47;ENCODE ChIP-seq,1;Enrichr Queries,3;ReMap ChIP-seq,1;GTEx Coexpression,84	455	MDC1,SPI1,PGAP2,WIPF1,GMFG,F11R,RPL6,ELK3,RPL7,PREX1,LACTB,C3AR1,RPL35,MTERF1,RPL38,RTTN,RPL37,RNASE6,EML2,RUFY1,CPED1,RNF125,MTHFD2,RPL26,RPL28,CFD,CDC42SE1,ZNF274,ZNF395,TTYH2,CTBP2,SLAIN1,AAAS,SAMSN1,C3,NCKAP1L,CHST14,LYN,PLK3,NGFR,ST14,NAPSA,JUP,TEX30,EDEM1,MCAM,FLI1,ZNF37A,HNRNPF,TNFSF9,FERMT3,PIGR,ARPC1B,BHLHE41,EFCAB5,MED15,ARHGAP4,MRC2,TMSB4X,SMPD1,PEA15,IKBKG,ELOVL1,SERPINB1,IFNGR1,HSBP1…
UP_DEGs	5	AKNA	26.67	ARCHS4 Coexpression,30;Enrichr Queries,8;GTEx Coexpression,42	142	CD84,CRTC2,SPI1,CD83,CSF3R,CD82,WIPF1,GPR65,NCF4,PRF1,IKZF1,GIMAP8,DOCK10,PREX1,RINL,RGS1,RPS6KA1,COTL1,EPSTI1,PIP4K2A,IL6R,ST6GAL1,ARID5A,ARHGAP45,RUNX1,EML3,ADAM19,ACAP1,TYROBP,MTHFD2,MFNG,SPATA13,EHBP1L1,BTK,PTPRCAP,CDC42SE1,CSF1R,C5AR1,CSF2RB,RASAL3,NDRG1,SAMSN1,C3,SBNO2,INPP5D,LPXN,NCKAP1L,LYN,NAPSA,TGFB1,ADA2,PILRA,ARHGAP27,PARP14,ARHGAP25,FLI1,PTPRC,ARHGAP30,MAFB,FERMT3,ITGAM,ITGB2,ATP2A3,…
UP_DEGs	6	FLI1	28.67	Literature ChIP-seq,27;ARCHS4 Coexpression,8;ENCODE ChIP-seq,83;Enrichr Queries,9;ReMap ChIP-seq,29;GTEx Coexpression,16	587	MDC1,RPL30,SPI1,TRIO,RPL32,WIPF1,RPL31,GMFG,RPL8,F11R,LIPA,RPL6,MYLK,ELK3,PREX1,LIPE,LACTB,GJA5,C3AR1,EPSTI1,RPL36,MTERF1,RPL38,RTTN,RPL37,GAMT,UNC5B,RNASE6,SCRIB,HSPG2,WDR76,EML2,EML3,RUFY1,RNF125,PRR19,BIN1,RPL24,RPL26,RPL29,UBA52,RPL28,DUS3L,ZSCAN29,RNF121,CDC42SE1,ZNF276,ZNF395,MTMR2,ZNF274,CTBP2,AAAS,SAMSN1,C3,CYB5R3,ST3GAL4,NCKAP1L,RSU1,LYN,GPR17,PLK3,NGFR,ACD,ST14,STARD13,TEX30,JUP,EDEM1,F…
UP_DEGs	7	IRF7	30.67	ARCHS4 Coexpression,20;Enrichr Queries,34;GTEx Coexpression,38	146	CD86,CRTC2,IFITM1,CD83,SPI1,CSF3R,HDAC10,WIPF1,GPR65,NCF4,IFI35,IKZF1,IFI30,CXCL16,RINL,CCND1,RGS1,RPS6KA1,EPSTI1,COTL1,C3AR1,MAP3K8,IL6R,TRIM22,ARHGAP45,ACAP1,TYROBP,MFNG,EHBP1L1,BTK,S100A4,PTPRCAP,LAP3,WDFY4,C5AR1,CSF2RB,RASAL3,NDRG1,C3,SBNO2,INPP5D,LPXN,STAP1,NCKAP1L,LYN,CCR1,TGFB1,MLKL,APOBEC3H,PILRA,ARHGAP27,PARP14,ARHGAP25,ARHGAP30,PTPRC,MAFB,MAN2B1,MYD88,MAP3K11,FERMT3,CD40,ARPC1B,ITGB2,HB…
UP_DEGs	8	ELF4	31	ARCHS4 Coexpression,56;Enrichr Queries,18;GTEx Coexpression,19	154	IFITM1,CRTC2,SPI1,CSF3R,WIPF1,GMFG,GPR65,NCF4,IKZF1,IFI30,ELK3,PYCARD,DOCK10,PREX1,CCND1,PLAU,RPS6KA1,COTL1,EPSTI1,OSTF1,IL6R,ARL11,TPM4,ARHGAP45,RUNX1,EML3,ADAM19,ACAP1,TYROBP,RAB31,MFNG,EHBP1L1,BTK,S100A4,ALPK1,TLN1,CDC42SE1,CSF1R,C5AR1,CSF2RB,RASAL3,SAMSN1,NDRG1,SBNO2,INPP5D,NCKAP1L,LYN,CCR1,TGFB1,MLKL,CAV2,CAV1,PILRA,ARHGAP27,PARP14,ARHGAP25,FLI1,NFKB1,PTPRC,ARHGAP30,MAFB,MAN2B1,HPSE,MYD88,MA…
UP_DEGs	9	SP140	31.67	ARCHS4 Coexpression,18;Enrichr Queries,7;GTEx Coexpression,70	145	CD86,CD84,IFITM1,SPI1,CD83,WIPF1,GPR65,GMFG,NCF4,GIMAP4,IKZF1,IFI35,IFI30,IKZF3,GIMAP8,DOCK10,PREX1,RINL,RGS1,RPS6KA1,EPSTI1,C3AR1,MAP3K8,TRIM22,ARID5A,ARHGAP45,ADAM19,ACAP1,TYROBP,MFNG,BTK,PTPRCAP,WDFY4,CSF1R,DAPP1,CSF2RB,RASAL3,SAMSN1,RASGRP3,C3,INPP5D,LPXN,STAP1,NCKAP1L,LYN,CCR1,NAPSA,MLKL,APOBEC3H,ARHGAP27,PARP14,ARHGAP25,FLI1,ARHGAP30,PTPRC,HLA-DRA,ATM,CD22,LAT,FERMT3,CD40,ITGAM,ITGB2,LSP1,I…
UP_DEGs	10	IRF5	33.67	ARCHS4 Coexpression,2;Enrichr Queries,6;GTEx Coexpression,93	165	CD86,CD84,SPI1,CD83,CSF3R,CD82,WIPF1,GPR65,NCF4,IKZF1,IFI35,IFI30,IKZF3,CXCL16,RINL,CCND1,PLAU,RGS1,RPS6KA1,C3AR1,EPSTI1,COTL1,MAP3K8,IL6R,TRIM22,RNASE6,RUNX1,ARHGAP45,ACAP1,TYROBP,MFNG,EHBP1L1,BTK,CD226,S100A4,PTPRCAP,WDFY4,CSF1R,C5AR1,DAPP1,CSF2RB,RASAL3,SAMSN1,C3,SBNO2,SYNGR2,INPP5D,LPXN,STAP1,NCKAP1L,LYN,CCR1,NAPSA,CD163,TGFB1,APOBEC3H,EDEM1,ADA2,PILRA,ARHGAP27,PARP14,ARHGAP25,NFKB1,ARHGAP30,…
UP_DEGs	11	TBX21	34.5	ARCHS4 Coexpression,13;Enrichr Queries,51;ReMap ChIP-seq,3;GTEx Coexpression,71	228	MDC1,SPON2,IFITM1,SPI1,HDAC10,WIPF1,GMFG,PRF1,IKZF1,IFI30,IKZF3,PREX1,RINL,RPS16,RPS19,RPS6KA1,EPSTI1,PIP4K2A,RPS11,CIRBP,EML3,MTHFD2,CD226,ALPK1,CDC42SE1,ZNF395,LPAR2,C3,SYNGR2,INPP5D,PAG1,LYN,CCR1,PLK3,NAPSA,APOBEC3H,EDEM1,PILRA,PARP14,FLI1,RPS27,WNK1,HNRNPF,TNFSF9,CD22,ADA,FERMT3,PIGR,CD40,HBB,CTSW,CD3D,PPP1R18,CTSS,ARHGAP4,GLIPR2,TMSB4X,RAC2,CCR5,CTSC,CD53,IL10,TSC22D4,SERPINB1,FCER1G,IFNGR1,…
UP_DEGs	12	IKZF1	37	Literature ChIP-seq,120;ARCHS4 Coexpression,5;ENCODE ChIP-seq,5;Enrichr Queries,1;ReMap ChIP-seq,68;GTEx Coexpression,23	354	USP6NL,GLTP,MDC1,IFITM1,SPI1,WIPF1,GMFG,F11R,IKZF3,ELK3,PREX1,RINL,ADGRA2,RPS6KA1,INSC,C3AR1,EPSTI1,PIP4K2A,VSIG4,GLUL,RPL39,TRIM22,TMEM8B,ARL11,UNC5B,ACSL1,ARRDC2,CIRBP,KRT8,RNASE6,UNC5C,HSPG2,EML2,RUNX1,EML3,CPED1,SHTN1,RNF125,MTHFD2,FEZ1,MTHFD2L,BTK,RPL24,LAP3,TLN1,PLA1A,RNF121,CDC42SE1,ZNF395,SLC45A3,TMEM63A,TTYH2,GYPC,ENDOD1,AAAS,SAMSN1,C3,ADAMTS14,INPP5D,EPB41L2,NCKAP1L,ZBED5,ARSB,PAG1,LYN,…
UP_DEGs	13	ARID5A	39	ARCHS4 Coexpression,3;GTEx Coexpression,75	122	CD86,CRTC2,IFITM1,SPI1,CD83,WIPF1,GMFG,NCF4,IFI35,IKZF1,CXCL16,RGS3,RPS6KA1,C3AR1,MAP3K8,IL6R,ARRDC2,EML3,ARHGAP45,ADAM19,CH25H,ACAP1,TYROBP,CARD19,MFNG,S100A4,PTPRCAP,ALPK1,CDC42SE1,CSF1R,C5AR1,RASAL3,SAMSN1,SBNO2,INPP5D,NLRP3,LPXN,NCKAP1L,SLC15A4,LYN,CCR1,PLK3,TGFB1,MLKL,PILRA,ARHGAP27,ARHGAP25,ARHGAP30,MAN2B1,LAT,MAP3K11,FERMT3,ITGB2,HBB,LSP1,ITGAL,PPP1R18,ARHGAP4,GLIPR2,TAGAP,RAC2,CYTIP,GPSM3…
UP_DEGs	14	BATF	39.8	ARCHS4 Coexpression,67;ENCODE ChIP-seq,53;Enrichr Queries,10;ReMap ChIP-seq,38;GTEx Coexpression,31	234	USP6NL,MDC1,IFITM1,SPI1,TRIO,RPL31,GMFG,PRF1,IKZF1,IFI35,IFI30,F11R,IKZF3,NIPAL4,RINL,RPS16,RASSF4,RPS6KA1,C3AR1,EPSTI1,VSIG4,TRIM22,ARL11,ACSL1,RNASE6,CIRBP,EML2,RUNX1,MTHFD2,BTK,RPL24,CD226,ALPK1,KIF20B,PLA1A,SAMSN1,C3,INPP5D,EPB41L2,NCKAP1L,LYN,CCR1,NAPSA,APOBEC3H,EDEM1,PILRA,PARP14,RPS29,TNFSF9,ATM,CD22,ADA,FERMT3,APOBEC3B,CD40,ARPC1B,VLDLR,CD3D,PPP1R18,CTSS,SHF,GLIPR2,TMSB4X,RAC2,CCR5,CTSC,C…
UP_DEGs	15	BHLHE41	42	ARCHS4 Coexpression,62;GTEx Coexpression,22	136	CD86,CD84,CD83,ATP8A1,CD81,PLEKHB1,KLHL32,CCP110,STMN4,GPR62,CXCL16,TMEM144,RASSF4,RGS1,SLCO2B1,C3AR1,PIP4K2A,CAPN3,SOX8,VSIG4,GLUL,PAQR8,TMEM88B,PAQR6,NKX6-2,APLP1,VASH1,ERMN,SHTN1,CH25H,MAG,BIN1,DAAM2,FEZ1,PKP4,LLGL1,CSF1R,TTYH2,CNP,SLAIN1,NKAIN2,ARHGAP22,C3,UGT8,GJC2,MOBP,CDH20,EPB41L2,SEC14L5,MAP7,MBP,TBC1D12,MAP4,SOCS6,A2M,NKX2-2,CCR1,HHATL,CD163,WSCD1,SYNJ2,ST18,ANLN,PEX5L,MAFB,LPAR5,SLCO1A…
UP_DEGs	16	LYL1	47.8	Literature ChIP-seq,47;ARCHS4 Coexpression,46;Enrichr Queries,2;ReMap ChIP-seq,6;GTEx Coexpression,138	265	IFITM1,SPI1,WIPF1,GMFG,PRF1,IFI35,IKZF1,F11R,IFI30,GPATCH8,ELK3,INSC,RPS6KA1,C3AR1,VSIG4,RPS11,ARL11,ACSL1,RNASE6,RUNX1,RUFY1,MTHFD2,KCTD10,BTK,UBA52,SLC22A3,GYPA,SMIM5,SLC45A3,TMEM63A,GYPC,ENDOD1,LPAR2,SAMSN1,C3,SYNGR2,INPP5D,NCKAP1L,PAG1,LYN,CCR1,VAT1,NAPSA,JUP,TEX30,EAF1,PILRA,FLI1,PTK2,LPAR5,FERMT3,CD40,PTGDR2,ARPC1B,KDM8,HBB,BRCA1,PCSK6,CD3D,PPP1R18,CTSS,ARHGAP4,HBM,GLIPR2,TMSB4X,RAC2,ANXA9,…
UP_DEGs	17	SP140L	49.5	ARCHS4 Coexpression,74;GTEx Coexpression,25	105	CD84,CRTC2,WIPF1,GPR65,GMFG,JPT2,GIMAP1,GIMAP4,IKZF1,IFI30,DOCK10,EPSTI1,COTL1,TRIM22,GSTK1,ARHGAP45,ERN1,ACAP1,RNF125,MFNG,BTK,PTPRCAP,CDC42SE1,RASAL3,INPP5D,LPXN,NCKAP1L,LYN,TGFB1,MLKL,ADA2,PARP14,ARHGAP25,FLI1,PTPRC,ARHGAP30,MAN2B1,ATM,MYD88,LAT,FERMT3,FKBP15,ADPGK,ARPC1B,ATP2A3,LSP1,ITGAL,CD3D,PPP1R18,ARHGAP4,SPN,TAGAP,RAC2,CASP1,CCR5,CYTIP,GPSM3,CD53,FCRL1,RIPK3,RNASET2,TSC22D3,RHOH,APBB1IP,…
UP_DEGs	18	NFATC2	50.33	ARCHS4 Coexpression,14;Enrichr Queries,57;GTEx Coexpression,80	139	CD84,CRTC2,CD83,CD82,WIPF1,GMFG,GIMAP1,PRF1,GIMAP4,IKZF1,GIMAP5,GIMAP8,DOCK10,PREX1,CCND1,PLAU,MAP3K8,OSTF1,TRIM22,TNS1,ST6GAL1,ARID5A,ARHGAP45,RUNX1,EML3,ADAM19,ERN1,ACAP1,RNF125,MFNG,SPATA13,GSAP,CD226,PTPRCAP,TLN1,CDC42SE1,CSF1R,LPAR1,DAPP1,RASAL3,NDRG1,C3,INPP5D,NCKAP1L,PAG1,LYN,PLK3,TGFB1,ZBTB16,ADA2,FBXO32,ARHGAP25,FLI1,PTPRC,ARHGAP30,MAFB,MAN2B1,ATM,LAT,FERMT3,PRKCSH,ARPC1B,ITGB2,ATP2A3,CT…
UP_DEGs	19	IRF1	50.33	Literature ChIP-seq,136;ARCHS4 Coexpression,16;ENCODE ChIP-seq,30;Enrichr Queries,56;ReMap ChIP-seq,43;GTEx Coexpression,21	475	USP6NL,MDC1,RPL5,SPI1,PGAP2,RPL31,WIPF1,GMFG,TESK2,F11R,RPL8,LIPA,GPATCH8,PREX1,ZXDC,STMN1,EPSTI1,C3AR1,RPL36,PIP4K2A,RPL35,MTERF1,RPL38,RPL39,TMEM8B,GAMT,UNC5B,EML2,EML3,PRR19,MTHFD2,RPL24,RPL29,UBA52,RNF121,CDC42SE1,ZNF276,MTMR2,ENDOD1,C3,GJC2,EPB41L2,PDGFC,LYN,JUP,MCAM,ELL2,FLI1,SLC6A9,HNRNPF,CEP85,FERMT3,ATG2B,ARPC1B,RPLP0,MED15,ARHGAP4,CSRP1,TMSB4X,RPLP2,IKBKG,LDLRAP1,BATF2,SERPINB1,RIPK3,NS…
UP_DEGs	20	POU2F2	50.4	ARCHS4 Coexpression,44;ENCODE ChIP-seq,99;Enrichr Queries,11;ReMap ChIP-seq,7;GTEx Coexpression,91	298	IFITM1,SPI1,HDAC10,PGAP2,WIPF1,RPL31,CCP110,STMN4,IKZF1,IFI35,IFI30,RPL8,IKZF3,RPS15,PREX1,PNN,RPS17,RINL,RPS16,RPS19,RPL36,C3AR1,EPSTI1,RPL35,RPL38,RPL37,RPS11,TRIM22,FAAP100,RPS12,GAMT,ST6GAL1,CIRBP,EML3,RUNX1,PRR19,PPA1,MTHFD2L,BTK,RPL24,CD226,ALPK1,KIF20B,RPL28,UBA52,PLA1A,ZNF276,STXBP3,SAMSN1,C3,SYNGR2,INPP5D,NCKAP1L,MAP4,PAG1,LYN,EDEM3,PLK3,NAPSA,SNAPIN,APOBEC3H,EDEM1,PILRA,IFFO1,ABTB2,FA2H…
