## Supplementary Table 1 for "Age-dependent changes in the putamen transcriptome and proteome of a transgenic minipig model of Huntington’s disease"

### Sheet: Sample_Overview
Animal_ID	Genotype	Age_Years	Sex	Age_Group	RNA_sequencing	Proteomics	qPCR_validation	HTT_aggregation	CSF_cytokines	PBS_wash_control
L156	TgHD	7.5	Male	Old (7-9 years)	No	Yes	Yes	Yes	Pending	Yes
L218	TgHD	7.5	Male	Old (7-9 years)	No	Yes	Yes	Yes	Pending	Yes
L219	TgHD	7.5	Male	Old (7-9 years)	No	Yes	Yes	Yes	Pending	Yes
L223	TgHD	7.5	Male	Old (7-9 years)	No	Yes	Yes	Yes	Pending	Yes
L272	TgHD	7.5	Male	Old (7-9 years)	No	Yes	Yes	Yes	Pending	Yes
L292	TgHD	7.5	Male	Old (7-9 years)	No	Yes	Yes	Yes	Pending	Yes
L345	TgHD	7.5	Male	Old (7-9 years)	No	Yes	Yes	Yes	Pending	Yes
L429	TgHD	8.9	Female	Old (7-9 years)	Yes	Yes	Yes	Yes	Yes	No
L572	TgHD	8.5	Female	Old (7-9 years)	Yes	Yes	Yes	Yes	Yes	No
L574	TgHD	8.5	Female	Old (7-9 years)	Yes	Yes	Yes	Yes	Yes	No
L149	Wild-type	7.5	Male	Old (7-9 years)	No	Yes	Yes	Yes	Pending	Yes
L221	Wild-type	7.5	Male	Old (7-9 years)	No	Yes	Yes	Yes	Pending	Yes
L222	Wild-type	7.5	Male	Old (7-9 years)	No	Yes	Yes	Yes	Pending	Yes
L232	Wild-type	7.5	Male	Old (7-9 years)	No	Yes	Yes	Yes	Pending	Yes
L346	Wild-type	7.5	Male	Old (7-9 years)	No	Yes	Yes	Yes	Pending	Yes
L428	Wild-type	8.9	Female	Old (7-9 years)	Yes	Yes	Yes	Yes	Yes	No
L496	Wild-type	8.7	Female	Old (7-9 years)	Yes	Yes	Yes	Yes	Yes	No
L570	Wild-type	8.5	Female	Old (7-9 years)	Yes	Yes	Yes	Yes	Yes	No
L573	Wild-type	8.5	Female	Old (7-9 years)	No	Yes	Yes	Yes	Yes	No
T131	TgHD	4.5	Female	Young (4 years)	Yes	Yes	Yes	Yes	Yes	No
T134	TgHD	4.4	Male	Young (4 years)	Yes	Yes	Yes	Yes	Yes	No
T157	TgHD	4.2	Male	Young (4 years)	No	Yes	Yes	Yes	Yes	No
T166	TgHD	4.2	Male	Young (4 years)	Yes	Yes	Yes	Yes	Yes	No
T132	Wild-type	4.5	Female	Young (4 years)	Yes	Yes	Yes	Yes	Yes	No
T136	Wild-type	4.4	Male	Young (4 years)	Yes	Yes	Yes	Yes	Yes	No
T158	Wild-type	4.2	Male	Young (4 years)	Yes	Yes	Yes	Yes	Yes	No
T167	Wild-type	4.2	Male	Young (4 years)	No	Yes	Yes	Yes	Yes	No

### Sheet: Group_Summary
Age_Group	Genotype	N_animals	N_RNAseq
Old (7-9 years)	TgHD	10	3
Old (7-9 years)	Wild-type	9	3
Young (4 years)	TgHD	4	3
Young (4 years)	Wild-type	4	3
