## Supplementary Table 18 for "Age-dependent changes in the putamen transcriptome and proteome of a transgenic minipig model of Huntington’s disease"

### Sheet: HTRF_ANOVA
Fig_S5_panel	Assay	Antibody_pair	Tissue	Ages_years	Term	F	df_effect	df_error	P
A	Total soluble mutant HTT	2B7-Tb with MW1-d2	Putamen	4, 7, 8	Genotype	188.8	1	17	< 0.001
A	Total soluble mutant HTT	2B7-Tb with MW1-d2	Putamen	4, 7, 8	Age	4.036	2	17	0.04
A	Total soluble mutant HTT	2B7-Tb with MW1-d2	Putamen	4, 7, 8	Genotype × age	4.47	2	17	0.03
A	Total soluble mutant HTT	2B7-Tb with MW1-d2	Pre-frontal cortex	4, 8	Genotype	1094	1	9	< 0.001
A	Total soluble mutant HTT	2B7-Tb with MW1-d2	Pre-frontal cortex	4, 8	Age	5.273	1	9	0.05
A	Total soluble mutant HTT	2B7-Tb with MW1-d2	Pre-frontal cortex	4, 8	Genotype × age	5.858	1	9	0.04
A	Total soluble mutant HTT	2B7-Tb with MW1-d2	Motor cortex	4, 8	Genotype	23969	1	9	< 0.001
A	Total soluble mutant HTT	2B7-Tb with MW1-d2	Motor cortex	4, 8	Age	611.2	1	9	< 0.001
A	Total soluble mutant HTT	2B7-Tb with MW1-d2	Motor cortex	4, 8	Genotype × age	611.1	1	9	< 0.001
B	Transgene-specific soluble mutant HTT	MAB2166-Tb with MAB5490-d2	Putamen	4, 7, 8	Genotype	71.83	1	13	< 0.001
B	Transgene-specific soluble mutant HTT	MAB2166-Tb with MAB5490-d2	Putamen	4, 7, 8	Age	1.65	2	13	0.23
B	Transgene-specific soluble mutant HTT	MAB2166-Tb with MAB5490-d2	Putamen	4, 7, 8	Genotype × age	1.65	2	13	0.23
B	Transgene-specific soluble mutant HTT	MAB2166-Tb with MAB5490-d2	Pre-frontal cortex	4, 8	Genotype	1113	1	11	< 0.001
B	Transgene-specific soluble mutant HTT	MAB2166-Tb with MAB5490-d2	Pre-frontal cortex	4, 8	Age	15.67	1	11	0.002
B	Transgene-specific soluble mutant HTT	MAB2166-Tb with MAB5490-d2	Pre-frontal cortex	4, 8	Genotype × age	15.67	1	11	0.002
B	Transgene-specific soluble mutant HTT	MAB2166-Tb with MAB5490-d2	Motor cortex	4, 8	Genotype	87.68	1	9	< 0.001
B	Transgene-specific soluble mutant HTT	MAB2166-Tb with MAB5490-d2	Motor cortex	4, 8	Age	3.238	1	9	0.11
B	Transgene-specific soluble mutant HTT	MAB2166-Tb with MAB5490-d2	Motor cortex	4, 8	Genotype × age	1.988	1	9	0.19

### Sheet: Notes
Supplementary Table S18. Two-way ANOVA of the HTRF signals in Supplementary Fig. S5.
Factors genotype (WT, TgHD) and age, with Bonferroni post hoc correction. One test per assay and tissue.
Putamen was measured at 4, 7 and 8 years, pre-frontal and motor cortex at 4 and 8 years.
F, the F statistic. df_effect and df_error, degrees of freedom of the term and of the residual. P as reported.
Signal normalised to WT within each tissue and age. n = 2 to 6 per genotype and age.
Analysis by C. Landles (UCL). Source, manuscript_text/final_edits/Stats for Minipig.docx, received 2026-10-30.
Built 2026-11-02 by manuscript_text/_terminology_audit_261013/build_TableS18_HTRF_261102.py, not by fig_supp_tables_script.Rmd.
Abbreviations. ANOVA, analysis of variance. HTRF, homogeneous time-resolved fluorescence. HTT, huntingtin. Tb, terbium cryptate. TgHD, transgenic Huntington's disease minipig. WT, wild type.
